# Intracellular accumulation and secretion of hydrophobin-enriched vesicles aid the rapid sporulation of molds

**DOI:** 10.1101/2020.08.18.255406

**Authors:** Feng Cai, Zheng Zhao, Renwei Gao, Mingyue Ding, Siqi Jiang, Qi Gao, Komal Chenthamara, Marica Grujic, Zhifei Fu, Jian Zhang, Agnes Przylucka, Pingyong Xu, Günseli Bayram Akcapinar, Qirong Shen, Irina S. Druzhinina

**Affiliations:** The Key Laboratory of Plant Immunity, Jiangsu Provincial Key Lab of Solid Organic Waste Utilization, Nanjing Agricultural University, Nanjing, China; Fungal Genomics Laboratory (FungiG), Nanjing Agricultural University, Nanjing, China; Institute of Chemical, Environmental and Bioscience Engineering (ICEBE), TU Wien, Vienna, Austria; Key Laboratory of RNA Biology, Institute of Biophysics, Chinese Academy of Science, Beijing, China; Department of Medical Biotechnology, Institute of Health Sciences, Acibadem Mehmet Ali Aydinlar University, Istanbul, Turkey

**Keywords:** aerial hyphae, electron microscopy, extracellular vesicles, *in vivo* microscopy, intracellular vesicles, lipid bodies, *Pichia pastoris*, small secreted cysteine-rich proteins, *Trichoderma*, vacuoles, vacuolar multicisternal structures

## Abstract

Fungi can rapidly produce large amounts of spores suitable for aerial dispersal. The hydrophobicity of spores is provided by the unique amphiphilic and superior surface-active proteins – hydrophobins (HFBs) – that self-assemble at hydrophobic/hydrophilic interfaces and thus change surface properties. Using the HFB-enriched mold *Trichoderma* and the HFB-free yeast *Pichia pastoris*, we revealed a distinctive HFB secretory pathway that includes an intracellular accumulation of HFBs in lipid bodies (LBs) that can internalize in vacuoles. The resulting vacuolar multicisternal structures (VMS) are stabilized by HFB layers that line up on their surfaces. These HFB-enriched VMSs can move to the periplasm for secretion or become fused in large tonoplast-like organelles. The latter contributes to the maintenance of turgor pressure required for the erection of sporogenic structures and rapid HFB secretion by squeezing out periplasmic VMSs through the cell wall. Thus, HFBs are essential accessory proteins for the development of aerial hyphae and colony architecture.
