## Supplementary material 18. Primers used in this study. for "Intracellular accumulation and secretion of hydrophobin-enriched vesicles aid the rapid sporulation of molds"

### Sheet: Sheet1
Supplementary material S18 Primers used in this study
Primers	Sequences (5’-3’)	Comments
4742qtef1-F	TACAAGATCGGTGGTATTGGAACA	Quantification of tef1 in T. guizhouense NJAU 4742
4742qtef1-R	AGCTGCTCGTGGTGCATCTC
4742qhfb3-F	CTTGGTGTCGCTGATGTCG	Quantification of hfb3 in T. guizhouense NJAU 4742
4742qhfb3-R	ATGGCATCGGTGCAGAGAA
4742qhfb4-F	ACTCAGGAGCACCAGTTCGATA	Quantification of hfb4 in T. guizhouense NJAU 4742
4742qhfb4-R	TTCATCGGGAGTCTCGCAGT
4742qhfb5-F	GACGATAGCGGCGATAGTGG	Quantification of hfb5 in T. guizhouense NJAU 4742
4742qhfb5-R	TCCTGTCTTTAGGCTCCTTGCT
4742qhfb6-F	CATTGCCGACTTGGATTGTG	Quantification of hfb6 in T. guizhouense NJAU 4742
4742qhfb6-R	AAGAACTGGGATAGCACAGCAAC
4742qhfb8-F	GGTCTCTTCTCCAACCCGCT	Quantification of hfb2 in T. guizhouense NJAU 4742
4742qhfb8-R	CTTGCCAATGGAAGCACAGTT
4742qhfb9a-F	TGGTGGCAAAGATGATGACG	Quantification of hfb9a in T. guizhouense NJAU 4742
4742qhfb9a-R	ACCCTTCCCATTGCTACTGC
4742qhfb9b-F	GCACGAACACTCAGGTAAACG	Quantification of hfb9b in T. guizhouense NJAU 4742
4742qhfb9b-R	TGAAGTCGAGGTCGCCAAT
4742qhfb10-F	CAATGCTGCTCTACCCTCGTT	Quantification of hfb10 in T. guizhouense NJAU 4742
4742qhfb10-R	CTTGGCAAAGGAGGTCTTGG
4742qhfb15-F	AAAGGTAATGGCGATGGTAAAG	Quantification of hfb15 in T. guizhouense NJAU 4742
4742qhfb15-R	GCTGTTTCCGAGGATACCAATA
916qtef1-F	refer to 4742qtef1-F	Quantification of tef1 in T. harzianum CBS 226.95
916qtef1-R	refer to 4742qtef1-R
916qhfb1-F	TCCTCTTGAGGATGCCCTCA	Quantification of hfb1 in T. harzianum CBS 226.95
916qhfb1-R	CGTTTGGAATATGGCAGTCG
916qhfb3-F	TCTTCACCGCAGCTTTCG	Quantification of hfb3 in T. harzianum CBS 226.95
916qhfb3-R	GGCGTGACGGGAGGAGAG
916qhfb4-F	ATGAAGTTCTCTGCCATCGCTC	Quantification of hfb4 in T. harzianum CBS 226.95
916qhfb4-R	TTCCTTGGGAGTCTCGCAGTT
916qhfb5-F	CGTCAAACCTCACCTTGTCCT	Quantification of hfb5 in T. harzianum CBS 226.95
916qhfb5-R	CAGCTACTGGGATAGCACAGCA
916qhfb6-F	TACGGCGGCTACTCTCCTGTT	Quantification of hfb6 in T. harzianum CBS 226.95
916qhfb6-R	ATCGCTACCGTCGTCGCTAT
916qhfb7-F	CTCTCTTCGTCGCCAGCG	Quantification of hfb2 in T. harzianum CBS 226.95
916qhfb7-R	GGAAGATGCCGACATTGGGT
916qhfb9a-F	ACGCCTCTGTTATCCTTTACGC	Quantification of hfb9a in T. harzianum CBS 226.95
916qhfb9a-R	TGATTGTAGTTGCGGGTTGG
916qhfb9b-F	TGCCTCTATCATCTTTTATGCTCTC	Quantification of hfb9b in T. harzianum CBS 226.95
916qhfb9b-R	GCTGCTACCTTTACCCATCTTG
916qhfb10-F	GGTAACGGCAACACCAACGA	Quantification of hfb10 in T. harzianum CBS 226.95
916qhfb10-R	TTAGCAGCACAGGCATTTTTGA
916qhfb15-F	TCACTTTGGGTGGTGCTTGC	Quantification of hfb15 in T. harzianum CBS 226.95
916qhfb15-R	CGGTGATTGTGACGACGACTG
916qhfb17-F	TCCTAAGCATCCTCGCTGTCA	Quantification of PTB56946 in T. harzianum CBS 226.95
916qhfb17-R	TCTGGAATTGTTCAACCCCTG
4742h2-upF	AAAACGACGGCCAGTGAATTCGAAAAGATACAACTCTAATGCCAGG	Deletion of hfb2 in T. guizhouense NJAU 4742
4742h2-upR	TTTGAAGGTGTTGGTGGTTGATAT
4742h2-dnF	GTTCACAACACCGGTATCGAGG
4742h2-dnR	GACCATGATTACGCCAAGCTTTGCGTTTTCGTCGTACCAGTT
4742h2hph-F	GGATCCGAGAGCTACCTTACAT
4742h2hph-R	CTCGAGGGTACTATGGCTTAGAT
4742h2-F2	TGGCTGTAAGACACTGGCAATAAT	Verification of hfb2 deletion in T. guizhouense NJAU 4742
4742h2-R2 (hph158 R)	CAAGTACAACCTAACAGCTGAGCAC
4742h2-F3	AACCCGCTCTGCTGCTCTA
4742h2-R3	GCTGTCATTCATTGCTCAGTTAGA
4742h2-F4 (hph430 F)	AGAAGGGCGTCGAGCATTGT
4742h2-R4	TCCAGCAGTTTCTTCAGTCTCG
4742ypt7-upF	AAACGACGGCCAGTGAATTCTTGGCTGATTTCCTGAGGGTT	Deletion of rab7 in T. guizhouense NJAU 4742
4742ypt7-upR	CCTGAAGGAAATCAAAGCCGTGGCGGGCAGCGATTTA
4742ypt7-dnF	ATATTTGTCTCTAATTGTACGAGAATGAGCGTGAACAACCAG
4742ypt7-dnR	ACCATGATTACGCCAAGCTTCGGGCTCAGTCATCAGGAAA
4742ypt7hph-F	refer to 4742h2hph-F
4742ypt7hph-R	refer to 4742h2hph-R
4742ypt7-F2	ATCACTTCCTCGGGACCTACA	Verification of rab7 deletion in T. guizhouense NJAU 4742
4742ypt7-R2	refer to 4742h2-R2 (hph158 R)
4742ypt7-F3	CAGCAGGACAAGAGCGATTC
4742ypt7-R3	ATGTGGATATTGATGGGGTCG
4742ypt7-F4	refer to 4742h2-F4 (hph430 F)
4742ypt7-R4	TCGTCGTAGCCGTAGACCTTG
916h7-upF	AAACGACGGCCAGTGAATTCGATCGTGATCGGATCGTCG	Deletion of hfb2 in T. harzianum CBS 226.95
916h7-upR	CCTGAAGGAAATCAAAGCCGGATGGGGAAGAAGGTCGACTTTATA
916h7-dnF	ATATTTGTCTCTAATTGTACACAACACCGGCATCGAGG
916h7-dnR	ACCATGATTACGCCAAGCTTGGGCACGCTTCTGTCCG
916h7hph-F	refer to 4742h2hph-F
916h7hph-R	refer to 4742h2hph-R
916h7-F2	ATTACGGAGTACTGACGGGCA	Verification of hfb2 deletion in T. harzianum CBS 226.95
916h7-R2	refer to 4742h2-R2 (hph158 R)
916h7-F3	GGTCTTACTAACACCGTTCCGC
916h7-R3	GGAAGATGCCGACATTGGGT
916h7-F4	refer to 4742h2-F4 (hph430 F)
916h7-R4	CAGTTCTGATGTTTGTAGGTGCC
4742h4r-upF	GACGGCCAGTGAATTCTATGAATGGCAATCGGGGG	Construction of hfb4::mrfp vector for T. guizhouense NJAU 4742
4742h4r-upR	CTGGGGAAGGGCATCCTG
4742h4rfp-F	GATGCCCTTCCCCAGGGTGGTGGTGGGTCAGGTGGTGGTGGGTCAGGTGGTGGTGGGTCCATGGTGAGCAAGGGCGAG
4742h4rfp-R	TCAATGATGATGATGATGATGGTC
4742h4rT-F	CATCATCATCATTGAATTCTCGATTAGCCGGTTGC
4742h4rT-R	CAAAAGGAGTGGCTGCTATCTATC
4742h4rHph-F	CAGCCACTCCTTTTGGGATCCGAGAGCTACCTTACATC
4742h4rHph-R	GAGGACAGAAAAACCCTCGAGGGTACTATGGCTTAGATG
4742h4r-dnF	GGTTTTTCTGTCCTCCGCTTG
4742h4r-dnR	TGATTACGCCAAGCTTTTGCGATTCATCCCGACCT
4742h4r-F2	GTGATGGAGCAAATGGTCCTACT	Verification of hfb4::mrfp in T. guizhouense NJAU 4742
4742h4r-R2 (rfp550 R)	TCTTGACCTCAGCGTCGTAGTG
4742h4r-F4	refer to 4742h2-F4 (hph430 F)
4742h4r-R4	CTCGGCCATCTTGCCAAAT
4742h10y-upF	GACGGCCAGTGAATTCGGGTTGATTAGATGCGAGGAAG	Construction of hfb10::yfp vector for Tghfb4::mrfp
4742h10y-upR	GGCGCCAGGGACACCTT
4742h10yfp-F	GGTGTCCCTGGCGCCGGTGGTGGTGGGTCAGGTGGTGGTGGGTCAGGTGGTGGTGGGTCCATGGTGAGCAAGGGCGAG
4742h10yfp-R	TCAATGATGATGATGATGATGGTC
4742h10yT-F	CATCATCATCATTGATTAACGGCATCATTGTCGAAA
4742h10yT-R	CAGTGGATGGAGTTGACGGG
4742h10yNeo-F	CCCGTCAACTCCATCCACTGCGGCTTTGATTTCCTTCAGG
4742h10yNeo-R	CGCAAGTTTCGTACAATTAGAGACAAATATATAGTCGCGT
4742h10y-dnF	CTAATTGTACGAAACTTGCGATCTGGAACGA
4742h10y-dnR	GACCATGATTACGCCAAGCTTTGCCCGCCATATTTATTCG
4742h10y-F2	AACAAATGCCGAAGTGGTATAGTG	Verification of Tghfb4::mrfp-Tghfb10::yfp
4742h10y-R2 (yfp480 R)	GATGCCGTTCTTCTGCTTGTC
4742h10y-F4 (neo372 F)	ATATAAGATCGTTGGTGTCGATGTC
4742h10y-R4	CGTCATCGGAGACTGAAGGCT
916h4y-upF	AAAACGACGGCCAGTGAATTCCGGGCTGAATCCAAGACAAA	Construction of hfb4::yfp vector for T. harzianum CBS 226.95
916h4y-upR	CTGGGGGAGGGCATCCT
916h4yfp-F	AGGATGCCCTCCCCCAGGGTGGTGGTGGGTCAGGTGGTGGTGGGTCAGGTGGTGGTGGGTCCATGGTGAGCAAGGGCGAG
916h4yfp-R	TCAATGATGATGATGATGATGGTC
916h4yT-F	ATCATCATCATCATCATTGAATTCTCGATTAGCTGGTTTGAGAT
916h4yT-R	ACTTTGAGAGTGGTGTGTGAATGAT
916h4yHph-F	TCACACACCACTCTCAAAGTGGATCCGAGAGCTACCTTACATC
916h4yHph-R	CTCACAGAGAAAAGACACGGCTCGAGGGTACTATGGCTTAGATG
916h4y-dnF	CCGTGTCTTTTCTCTGTGAGTCTAC
916h4y-dnR	GACCATGATTACGCCAAGCTTCGAATGGGAAAATATAAGCAGC
916h4y-F2	CTCCTTTGCCTTTAGATGCTCA	Verification of hfb4::yfp in T. harzianum CBS 226.95
916h4y-R2	refer to 4742h10y-R2 (yfp480 R)
916h4y-F4	refer to 4742h2-F4 (hph430 F)
916h4y-R4	GCCACCAACGGGTTTGTGT
916h10r-upF	AAAACGACGGCCAGTGAATTCAGTCAGCAGTTATTCGTAGCACAA	Construction of hfb10::mrfp vector for Thhfb4::yfp
916h10r-upR	GGCGCCAATAGCCGTCT
916h10rfp-F	AGACGGCTATTGGCGCCGGTGGTGGTGGGTCAGGTGGTGGTGGGTCAGGTGGTGGTGGGTCCATGGTGAGCAAGGGCGAG
916h10rfp-R	TCAATGATGATGATGATGATGGTC
916h10rT-F	ATCATCATCATCATCATTGAAGAAAGCGTCGCTCTCGAAA
916h10rT-R	AAGCCTTGGTGTGCATATTGG
916h10rNeo-F	CAATATGCACACCAAGGCTTCGGCTTTGATTTCCTTCAGG
916h10rNeo-R	CGCAAGTTTCGTACAATTAGAGACAAATATATAGTCGCGT
916h10r-dnF	CTAATTGTACGAAACTTGCGATCTGGAACGA
916h10r-dnR	GACCATGATTACGCCAAGCTTTGCCCGCCATATTTATTCG
916h10r-F2	GCTTAGTAGGTAACCGTCTCTTCG	Verification of Thhfb4::yfp-Thhfb10::mrfp
916h10r-R2	refer to 4742h4r-R2 (rfp550 R)
916h10r-F4	refer to 4742h10y-F4 (neo372 F)
916h10r-R4	GCGTCATCGGAGACTGAAGG
4742h3r-upF	AAACGACGGCCAGTGAATTCAGCCAATAAACAGCAACCGAT	Construction of hfb3::mrfp vector for T. guizhouense NJAU 4742
4742h3r-upR	GTACTGTGGGATGGCATCGG
4742h3rfp-F	CCGATGCCATCCCACAGTACGGTGGTGGTGGGTCAGGTGGTGGTGGGTCAGGTGGTGGTGGGTCCATGGTGAGCAAGGGCGAG
4742h3rfp-R	CGTCACGAACAGAGAGCTCAATGATGATGATGATGATGGTCGACGGCGCTATTCAGA
4742h3rT-F	GCTCTCTGTTCGTGACGTGTTAA
4742h3rT-R	GTAAGGTAGCTCTCGGATCCGCTTATGGTTATTTGACCGAGG
4742h3rHph-F	GGATCCGAGAGCTACCTTACAT
4742h3rHph-R	CTCGAGGGTACTATGGCTTAGAT
4742h3r-dnF	TAAGCCATAGTACCCTCGAGGCTAATGTCGAACCAACCACTGT
4742h3r-dnR	TGATTACGCCAAGCTTTAGACTGGCACACGCAATTTAG
4742h3r-F2	AAGTGCCTGTAGCTGTCTCCATA	Verification of hfb3::mrfp in T. guizhouense NJAU 4742
4742h3r-R2 (rfp550 R)	refer to 4742h4r-R2 (rfp550 R)
4742h3r-F4	refer to 4742h4-F4 (hph430 F)
4742h3r-R4	GAGACGAAGAGACAGGGTGGAC
4742rfp-upF	AAACGACGGCCAGTGAATTCTATGAATGGCAATCGGGGG	Construction of Phfb4::mrfp::Thfb4 vector for T. guizhouense NJAU 4742
4742rfp-upR	GGCCTCCGTGGCGG
4742rfp-F	CCGCGCCCGCCACGGAGGCCGTGAGCAAGGGCGAGGAG
4742rfp-dnR	ACCATGATTACGCCAAGCTTTTGCGATTCATCCCGACCT
4742rfp-F2	TCGACTCTCTTTCTCTGCAAATAGT	Verification of TgPhfb4::mrfp
4742rfp-R2	4742h2-R2 (hph158 R)
4742rfp-F4	AGGATCGACGTAACGTGGTGA
4742rfp-R4	CGTAAAGGCTTGGCTACACTAAGA
4742oeh4-F	AACAACTTCTCTCATCGATATGAAGTTCTCTGCCATCGCTC	Construction of OEhfb4 vector for T. guizhouense NJAU 4742
4742oeh4-R	CCTGCAGGTCGACATCGATCACGAAACCCGCTTTACTCTT
4742oeh4-F2 (Pcdna1-F2)	ATGCAAGGTCGATTCCAATCAT	Verification of TgOEhfb4
4742oeh4-R2	AGGTCGGCCTGAAGACTAGTTAGTA
4742oeh10-F	CAACAACTTCTCTCATCGATATGAAGTTCCTCACTGTTGCCG	Construction of OEhfb10 vector for T. guizhouense NJAU 4742
4742oeh10-R	TGCCTGCAGGTCGACATCGAtGCTGCGAATTCTTGTTAATCCAC
4742oeh10-F2	refer to 4742oeh4-F2 (Pcdna1-F2)	Verification of TgOEhfb10
4742oeh10-R2	CACCTTGGCAAAGGAGGTCTT
4742oeh2r-upF	GGCTGAAGCTGAATTCATGAAGTTCTTCGCCGCCG	Construction of OEhfb2::mrfp vector for T. guizhouense NJAU 4742
4742oeh2r-upR	CCCTTGCTCACCATGGACCCACCACCACCTGACCCACCACCACCTGACCCACCACCACCGTGGGTTCCAGCGGGGTT
4742oeh2r2-upF	AACAACTTCTCTCATCGATATGAAGTTCTTCGCCGCCG
4742oeh2r2-upR	TCACCATCCAAGTGCAACGGGCACTTCAATGATGATGATGATGATGGTCG
4742oeh2r-dnF	CGACCATCATCATCATCATCATTGAAGTGCCCGTTGCACTTGGA
4742oeh2r-dnR	CCTGCAGGTCGACATCGATTCGCCAGTCCCTTGTATGTGC
4742oeh2r-F2	refer to 4742oeh4-F2 (Pcdna1-F2)	Verification of TgOEhfb2::mrfp
4742oeh2r-R2	refer to 4742h4r-R2 (rfp550 R)
4742oeh2r-F4	CGAGCAGACAATGATGGTAGCA
4742oeh2r-R4	refer to 4742oeh2r-dnR
916oeh4-F	AACAACTTCTCTCATCGATATGAAGTTCTCTGCCATCGCT	Construction of OEhfb4 vector for T. harzianum CBS 226.95
916oeh4-R	CCTGCAGGTCGACATCGATTATTTCAGGTTGCGGGTCAGA
916oeh4-F2	refer to 4742oeh4-F2 (Pcdna1-F2)	Verification of ThOEhfb4
916oeh4-R2	refer to 4742oeh4-R2
916oeh10-F	CAACAACTTCTCTCATCGATATGAAGTTCCTCACTGTTGCCAC	Construction of OEhfb10 vector for T. harzianum CBS 226.95
916oeh10-R	TGCCTGCAGGTCGACATCGAtTACACGCCGACTCGAGAAAAG
916oeh10-F2	refer to 4742oeh4-F2 (Pcdna1-F2)	Verification of ThOEhfb10
916oeh10-R2	AATAGCCGTCTGGCAAAGGA
p4742oeh4-F	GGCTGAAGCTGAATTCACTCAGGAGCACCAGTTCGA	Construction of OETghfb4 vector for Pichia pastoris KM71H
p4742oeh4-R	GAGTTTTTGTTCTAGAATCTGGGGAAGGGCATCCTG
p4742oeh10-F	GGCTGAAGCTGAATTCGCCCCAGGCAACTACCCCCCT	Construction of OETghfb10 vector for P. pastoris KM71H
p4742oeh10-R	GAGTTTTTGTTCTAGAatGGCGCCAGGGACACCTTGGC
p4742oeh2-F	GGCTGAAGCTGAATTCGCTGTCTGCCCTGATGGTG	Construction of OETghfb2 vector for P. pastoris KM71H
p4742oeh2-R	GAGTTTTTGTTCTAGAATGTGGGTTCCAGCGGGGTT
p4742oeh4g-F	refer to p4742oeh4-F	Construction of OETghfb4::gfpuv vector for P. pastoris KM71H
p4742oeh4g-R	CCCTTGCTCACCATGGACCCACCACCACCTGACCCACCACCACCTGACCCACCACCACCCTGGGGAAGGGCATCCTG
p4742oeh2r-F	refer to p4742oeh2-F	Construction of OETghfb2::mrfp vector for P. pastoris KM71H
p4742oeh2r-R	TCTCCTTTACTCATGGACCCACCACCACCTGACCCACCACCACCTGACCCACCACCACCGTGGGTTCCAGCGGGGTT
pAOX1-F2	GACTGG TTCCAATTGACAAGC	Verification of overexpressing mutants for P. pastoris
pAOX1-R2	GCAAATGGCATTCTGACATCC
pFac-F4	CTATTGCCAGCATTGCTGC
4742h4com-F	ATAGAGGCTGTTCGTCCTTCG	Construction of hfb4 complementary vector for T. guizhouense hfb4-deleted mutant
4742h4com-R	AAGGGCATCCTGGCACAA
4742h4neocom-F	AGTCACTTCTCCCCTCAACCC
4742h4neocom-R	CCGTCCGCTTGCTCATTAC
4742h4com-F2	AGTCACTTCTCCCCTCAACCC	Verification of hfb4 complementary mutants
4742h4com-R2	AAGGGCATCCTGGCACAA
4742h4Rcom-F	ATAGAGGCTGTTCGTCCTTCG	Construction of hfb4::mrfp complementary vector for T. guizhouense hfb4-deleted mutant
4742h4Rcom-R	GTACAGCTCGTCCATGCCG
4742h4Rneocom-F	AGTCACTTCTCCCCTCAACCC
4742h4Rneocom-R	CCGTCCGCTTGCTCATTAC
4742h4Rcom-F2	AGTCACTTCTCCCCTCAACCC	Verification of hfb4::mrfp complementary mutants
4742h4Rcom-R2	AAGGGCATCCTGGCACAA
4742h10com-F	CATCCAACAGCATCTCCCAA	Construction of hfb4 complementary vector for T. guizhouense hfb4-deleted mutant
4742h10com-R	CGGGGAGAACACAGCAAACT
4742h10neocom-F	CCCAATGCTGCTCTACCCTC
4742h10neocom-R	CCGTCCGCTTGCTCATTAC
4742h10com-F2	CCCAATGCTGCTCTACCCTC	Verification of hfb4 complementary mutants
4742h10com-R2	CGGGGAGAACACAGCAAACT
4742h10Ycom-F	CATCCAACAGCATCTCCCAA	Construction of hfb4::mrfp complementary vector for T. guizhouense hfb4-deleted mutant
4742h10Ycom-R	CGGGGAGAACACAGCAAACT
4742h10Yneocom-F	CCCAATGCTGCTCTACCCTC
4742h10Yneocom-R	CCGTCCGCTTGCTCATTAC
4742h10Ycom-F2	CCCAATGCTGCTCTACCCTC	Verification of hfb4::mrfp complementary mutants
4742h10Ycom-R2	CGGGGAGAACACAGCAAACT
